# Identifying epigenetic biomarkers of established prognostic factors and survival in a clinical cohort of individuals with oropharyngeal cancer

**DOI:** 10.1101/679316

**Authors:** Ryan Langdon, Rebecca Richmond, Hannah R. Elliott, Tom Dudding, Nabila Kazmi, Chris Penfold, Kate Ingarfield, Karen Ho, Andrew Bretherick, Chris Haley, Yanni Zeng, Rosie M Walker, Michael Pawlita, Tim Waterboer, Sue Ring, Tom Gaunt, George Davey Smith, Matthew Suderman, Steve Thomas, Andy Ness, Caroline Relton

**Affiliations:** MRC Integrative Epidemiology Unit at the University of Bristol, UK; Population Health Sciences, Bristol Medical School, University of Bristol, UK; NIHR Bristol Biomedical Research Centre, University Hospitals Bristol and University of Bristol, UK; MRC Human Genetics Unit, Institute of Genetics and Molecular Medicine, University of Edinburgh, Western General Hospital, Crewe Road, EH4 2XU, Scotland, UK; Faculty of Forensic Medicine, Zhongshan School of Medicine, Sun Yat-Sen University, Guangzhou, China; Guangdong Province Translational Forensic Medicine Engineering Technology Research Center, Zhongshan School of Medicine, Sun Yat-Sen University, Guangzhou, China; Medical Genetics Section, Centre for Genomic and Experimental Medicine, Institute of Genetics and Molecular Medicine, University of Edinburgh, Edinburgh, EH4 2XU, UK; Centre for Cognitive Ageing and Cognitive Epidemiology, University of Edinburgh, Edinburgh, EH8 9JZ, UK; Infections and Cancer Epidemiology, German Cancer Research Center (DKFZ)

## Abstract

Smoking status, alcohol consumption and HPV infection (acquired through sexual activity) are the predominant risk factors for oropharyngeal cancer and are thought to alter the prognosis of the disease. Here, we conduct epigenome-wide association studies (EWAS) of these factors and ∼3-year survival using Illumina Methylation EPIC blood DNA methylation profiles from 409 individuals in the Head and Neck 5000 (HN5000) study. CpG site associations below our multiple-testing threshold (*P*_*Bonferroni*_ < 0.05) with both a prognostic factor and with survival were observed in four gene regions: *SPEG* (smoking), *GFI1* (smoking), *PPT2* (smoking), and *KHD3CL* (alcohol consumption). These were further analysed using 2-step Mendelian randomization to assess whether methylation may be a causal mediator of cancer survival. Evidence for mediation was observed only in the *SPEG* gene region, showing an association with decreased survival (mortality HR: 1.28, 95% CI: 1.14 to 1.43, *P:* 2.12×10^−05^). Replication in data from independent datasets, and from HN5000 participants with longer follow-up times is needed to confirm these findings.
