## Supplementary Tables 1-7 for "Identifying epigenetic biomarkers of established prognostic factors and survival in a clinical cohort of individuals with oropharyngeal cancer"

### Sheet: Supp_Table 1
Supplementary Table 1 - Genome-wide differentially-methylated CpG sites associated with smoking status below a multiple testing threshold of P < 2.4e-07. Results are adjusted for age, sex, surrogate variables obtained by SVA, alcohol consumption and HPV16E6 seropositivity
CpG	Beta	P-value	Chromosome	Position	Gene annotation
cg05575921	-0.294868	1.4775e-40	chr5	373378	AHRR
cg21566642	-0.170232	4.93683e-32	chr2	233284661	-
cg01940273	-0.123345	9.47875e-29	chr2	233284934	-
cg14391737	-0.151749	4.86658e-27	chr11	86513429	PRSS23
cg03636183	-0.132335	1.09483e-24	chr19	17000585	F2RL3
cg23771366	-0.0714012	2.8204e-19	chr11	86510998	PRSS23
cg26703534	-0.0718376	8.96094e-19	chr5	377358	AHRR
cg21911711	-0.101035	8.47277e-18	chr19	16998668	F2RL3
cg17739917	-0.116246	1.12611e-15	chr17	38477572	RARA
cg19572487	-0.0846009	2.09117e-15	chr17	38476024	RARA
cg25189904	-0.136456	2.30449e-15	chr1	68299493	GNG12
cg16841366	-0.103952	3.48215e-14	chr2	233286192	-
cg25001882	-0.0453964	5.40257e-14	chr14	78619077	-
cg03329539	-0.0842291	8.04157e-14	chr2	233283329	-
cg23576855	-0.212623	1.03549e-13	chr5	373299	AHRR
cg18110140	-0.103267	1.08612e-13	chr15	75350380	-
cg09935388	-0.185343	1.19326e-13	chr1	92947588	GFI1
cg05086879	-0.0889916	2.8942e-13	chr22	39861490	MGAT3
cg15187398	-0.0702781	6.56933e-13	chr19	2093896	MOBKL2A
cg22812571	-0.0927357	1.68322e-12	chr2	233286229	-
cg11660018	-0.0577089	7.90306e-12	chr11	86510915	PRSS23
cg26271591	-0.0699506	1.79786e-11	chr2	178125956	NFE2L2
cg21611682	-0.0617684	2.7961e-11	chr11	68138269	LRP5
cg02583484	-0.0421623	3.45089e-11	chr12	54677008	HNRNPA1
cg09945032	-0.0422846	8.34249e-11	chr3	38871019	-
cg23161492	-0.0582068	1.23729e-10	chr15	90357202	ANPEP
cg00045592	-0.0842222	2.09589e-10	chr1	160714299	SLAMF7
cg21161138	-0.097991	3.75914e-10	chr5	399360	AHRR
cg04414766	0.12573	5.53457e-10	chr3	22412963	-
cg06421013	-0.0791448	1.12886e-09	chr20	19194143	SLC24A3
cg06644428	-0.0725872	1.18239e-09	chr2	233284112	-
cg09338374	0.0592425	1.95528e-09	chr22	39888390	-
cg07986378	-0.0639974	2.44145e-09	chr12	11898284	ETV6
cg07069636	-0.0433912	8.63214e-09	chr16	30671749	-
cg00475490	-0.0301811	1.04298e-08	chr11	86517110	PRSS23
cg19965693	-0.0643217	1.15292e-08	chr2	163175743	IFIH1
cg10691866	-0.0745043	1.30525e-08	chr7	65817282	TPST1
cg17287155	-0.0337222	1.50789e-08	chr5	393347	AHRR
cg11866539	0.047217	1.82679e-08	chr2	135033075	MGAT5
cg25305703	-0.068978	2.45515e-08	chr8	128378218	-
cg01901332	-0.0647428	2.46781e-08	chr11	75031054	ARRB1
cg25949550	-0.0220761	2.78522e-08	chr7	145814306	CNTNAP2
cg12956751	-0.0365569	2.93261e-08	chr2	233246922	ALPP
cg15342087	-0.0316618	3.11439e-08	chr6	30720209	-
cg07741821	-0.0597879	3.45507e-08	chr7	26577897	KIAA0087
cg23337648	-0.0403841	3.81504e-08	chr11	47546192	CELF1
cg12075928	-0.0602062	4.56289e-08	chr8	141801307	PTK2
cg10012530	-0.0362424	4.56831e-08	chr2	129073706	HS6ST1
cg13633560	-0.0597818	4.68248e-08	chr11	76380921	LRRC32
cg05934812	-0.0563556	4.68348e-08	chr5	334322	AHRR
cg23110422	-0.043817	4.83159e-08	chr21	40182073	ETS2
cg10788371	-0.0455867	5.53605e-08	chr11	76381040	LRRC32
cg25558667	-0.153603	6.92971e-08	chrX	10075110	WWC3
cg07995927	-0.0628554	7.8472e-08	chr2	161995135	TANK
cg05284742	-0.0445053	9.42616e-08	chr14	93552128	ITPK1
cg12803068	0.124214	1.14131e-07	chr7	45002919	MYO1G
cg01431482	-0.0557106	1.29473e-07	chr1	2989085	PRDM16
cg12876356	-0.15355	1.41113e-07	chr1	92946825	GFI1
cg05460226	-0.0925997	1.43585e-07	chr17	8804279	PIK3R5
cg26361535	-0.0641475	1.45155e-07	chr8	144576604	ZC3H3
cg25845814	-0.0395817	1.70589e-07	chr14	74224613	MIR4505
cg00310412	-0.0366344	1.72086e-07	chr15	74724918	SEMA7A
cg14580211	-0.0725949	1.92042e-07	chr5	150161299	C5orf62
cg12919873	-0.0876915	1.98501e-07	chr21	38929815	-

### Sheet: Supp_Table 2
Supplementary Table 2 - Genome-wide differentially-methylated CpG sites associated with alcohol consumption below a multiple testing threshold of P < 2.4e-07. Results are adjusted for age, sex, surrogate variables obtained by SVA, smoking status and HPV16E6 seropositivity
CpG	Beta	P-value	Chromosome	Position	Gene annotation
cg06690548	-0.000955183	3.14207e-15	chr4	139162808	SLC7A11
cg12397071	0.000407126	1.2501e-08	chr2	166983534	SCN1A
cg03137071	-0.000512611	1.32126e-08	chr8	49496369	-
cg06088069	-0.000233297	8.60508e-08	chr14	75895604	JDP2
cg20871826	0.000211394	1.04434e-07	chr17	3790402	CAMKK1

### Sheet: Supp_Table 3
Supplementary Table 3 - Genome-wide differentially-methylated CpG sites associated with ~3-year survival below a multiple testing threshold of P < 2.4e-07. Results are adjusted for age, sex and surrogate variables obtained by SVA
CpG	Beta	P-value	Chromosome	Position	Gene annotation
cg25864218	-2.53892	1.03773e-09	chr4	79860686	PAQR3
cg12151015	0.109745	7.51215e-09	chr12	102010848	MYBPC1
cg07377396	0.489122	3.39069e-08	chr7	21788428	DNAH11
cg15036595	-0.155322	5.99645e-08	chr11	125818934	-
cg03093995	1.20983	6.50889e-08	chr9	114393414	DNAJC25-GNG10
cg17679548	-0.458153	7.11436e-08	chr19	39353395	-
cg18236982	-0.152918	1.26925e-07	chr1	236065291	-
cg00338391	0.759409	1.28488e-07	chr7	1283981	-
cg11337053	-0.154771	1.50476e-07	chr1	232651485	SIPA1L2
cg09853393	-0.0966429	1.73087e-07	chrX	67995409	-
cg14504586	-0.637351	1.81335e-07	chr9	134744872	MED27
cg19019403	-0.241987	1.95997e-07	chr12	31899879	-
cg02927174	1.01306	2.29652e-07	chr8	116681088	TRPS1
cg20046119	0.149502	2.30775e-07	chr8	145981207	ZNF251
cg13071729	0.270499	2.31143e-07	chr1	201617443	NAV1

### Sheet: Supp_Table 4
Supplementary Table 7 - CpG sites (P<2.4e-7) associated with ~3-year survival adjusted for age, sex and surrogate variables obtained by SVA, compared against betas, standard errors and p-values at the same sites when comorbidity and stage are included as additional covariates in the EWAS model
CpG	Beta original	SE original	P-value original	Beta additional	SE original	P-value additional	Chromosome	Position	Gene annotation
cg25864218	-2.53892	0.415978	1.03773e-09	-2.10998	0.469043	6.8439e-06	chr4	79860686	PAQR3
cg12151015	0.109745	0.0189901	7.51215e-09	0.0504036	0.0183914	0.00613246	chr12	102010848	MYBPC1
cg07377396	0.489122	0.0886096	3.39069e-08	0.126055	0.076598	0.0998318	chr7	21788428	DNAH11
cg15036595	-0.155322	0.028663	5.99645e-08	-0.127962	0.0278109	4.20181e-06	chr11	125818934	-
cg03093995	1.20983	0.223867	6.50889e-08	0.458814	0.172958	0.0079838	chr9	114393414	DNAJC25-GNG10
cg17679548	-0.458153	0.085028	7.11436e-08	0.0211294	0.0550383	0.701049	chr19	39353395	-
cg18236982	-0.152918	0.0289441	1.26925e-07	-0.0774934	0.0241477	0.00133133	chr1	236065291	-
cg00338391	0.759409	0.143801	1.28488e-07	0.573116	0.131947	1.40203e-05	chr7	1283981	-
cg11337053	-0.154771	0.0294691	1.50476e-07	-0.3146	0.161313	0.0511469	chr1	232651485	SIPA1L2
cg09853393	-0.0966429	0.0184922	1.73087e-07	-0.0774034	0.0193379	6.2631e-05	chrX	67995409	-
cg14504586	-0.637351	0.122156	1.81335e-07	-0.272068	0.111022	0.0142631	chr9	134744872	MED27
cg19019403	-0.241987	0.0465083	1.95997e-07	-0.15892	0.0428708	0.000209767	chr12	31899879	-
cg02927174	1.01306	0.195813	2.29652e-07	0.586167	0.204261	0.00410857	chr8	116681088	TRPS1
cg20046119	0.149502	0.0289023	2.30775e-07	0.12185	0.0286503	2.10927e-05	chr8	145981207	ZNF251
cg13071729	0.270499	0.0522968	2.31143e-07	0.169191	0.0588833	0.00406182	chr1	201617443	NAV1
"Original" denotes the ~3-year survival analysis reported in Supplementary Table 3; "additional" denotes the survival analysis with the addition of stage and comorbidity as covariates

### Sheet: Supp_Table 5
Supplementary Table 4 - Genome-wide differentially-methylated CpG sites associated with ~3-year survival below a multiple testing threshold of P < 2.4e-07. Results are adjusted for age, sex, surrogate variables obtained by SVA, smoking status, alcohol consumption and HPV16E6 seropositivity
CpG	Beta	P-value	Chromosome	Position	Gene annotation
cg25864218	-2.45209	1.21753e-08	chr4	79860686	PAQR3
cg27551718	-0.139956	1.98799e-08	chr19	39572000	-
cg12151015	0.107543	2.58893e-08	chr12	102010848	MYBPC1
cg08204867	-0.159351	2.87327e-08	chr16	10208426	GRIN2A
cg18604947	0.160887	2.98537e-08	chr22	19609793	-
cg15036595	-0.159676	3.72189e-08	chr11	125818934	-
cg26269613	0.67202	5.33985e-08	chr4	142558451	IL15
cg03093995	1.19049	6.12897e-08	chr9	114393414	DNAJC25
cg17679548	-0.475811	7.8617e-08	chr19	39353395	-
cg04444399	-0.311264	9.01871e-08	chr10	8302797	-
cg18236982	-0.158159	1.13355e-07	chr1	236065291	-
cg00338391	0.750355	1.20549e-07	chr7	1283981	-
cg13071729	0.293601	1.23954e-07	chr1	201617443	NAV1
cg11588423	-0.198156	1.27544e-07	chr6	29578191	GABBR1
cg19019403	-0.241246	1.57429e-07	chr12	31899879	-
cg22769651	-0.488522	1.70074e-07	chr14	59594615	-
cg20046119	0.152507	1.73011e-07	chr8	145981207	ZNF251
cg15334209	-0.251385	2.00186e-07	chr2	5986281	-
cg13987792	-0.233281	2.07616e-07	chr12	132431451	-
cg09853393	-0.106548	2.12344e-07	chrX	67995409	-
cg01555270	-1.23862	2.22672e-07	chr19	41945599	ATP5SL
cg05278651	-0.111786	2.24208e-07	chr1	220533602	-
cg07377396	0.46425	2.25928e-07	chr7	21788428	DNAH11

### Sheet: Supp_Table 6
Supplementary Table 5 - Genetic instrumental variables (IVs) used in Mendelian randomization analyses to assess epigenetic mediation between prognostic factors and ~3-year survival. The final # SNPs denotes genetic IVs which both proxy a CpG and where the same position is available in the genome-wide association study of 3-year survival survival
Phenotype	DMR (Gene)	CpG	mQTL	SNP in outcome GWAS?	Final # SNPs
Smoking	Chr1:92946132-92947588 (GFI1)	cg18146737	N/A	N/A	8
		cg18316974	rs17131598	Y
			rs7552212	Y
		cg09935388	N/A	N/A
		cg04535902	rs6691038	Y
			rs116053219	Y
		cg12876356	rs17518433	Y
		cg09662411	rs12065617	Y
			rs2391140	Y
		cg06338710	rs7549306	N
			rs17131593	Y
Smoking	Chr2:220325443-220326041 (SPEG)	cg06084174	rs6740770	Y	17
			rs991503	Y
		cg19179241	rs4674396	Y
			rs62191875	Y
			rs3770234	Y
		cg18963236	rs72965313	Y
			rs3755059	Y
		cg18894092	rs13386459	Y
			rs10932806	N
		cg14890311	rs366528	Y
			rs113057402	Y
			rs6717249	N
			rs35116888	Y
			rs73087210	Y
			rs116399602	Y
		cg17850359	rs745027	Y
			rs4674397	Y
		cg18377670	rs907683	Y
			rs2046615	Y
			rs1467116	N
Smoking	Chr6:32120895-32120907 (PPT2)	cg23359665	rs3130283	Y	8
			rs4713534	Y
		cg02956248	rs6467	N
			rs9378123	Y
			rs111911331	Y
		cg06108383	rs9267551	Y
			rs7745174	Y
		cg17113856	rs399950	Y
			rs9270101	Y
Alcohol	Chr6:74072255-74072376 (C6orf221)	cg19146112	N/A	N/A	4
		cg27237745	rs488114	Y
		cg26550861	N/A	N/A
		cg13001017	rs508770	Y
			rs538837	Y
		cg16074228	rs564533	Y

### Sheet: Supp_Table 7
Supplementary Table 6 - Lookup of CpG sites in the MRCIEU EWAS Catalog across all EWAS analyses below a Bonferroni p-value threshold of 5.7e-08. Betas for all studies reporting beta values are calculated as a weighted mean, weighted by sample size
Phenotype	CpG name	Gene annotation	Beta	P	Novel finding?	Weighted avg of beta across published literature	# PMIDs with finding
Alcohol consumption	cg06690548	SLC7A11	-0.000955183	3.14207e-15	Y	NA	NA
Alcohol consumption	cg12397071	SCN1A	0.000407126	1.2501e-08	Y	NA	NA
Alcohol consumption	cg03137071	-	-0.000512611	1.32126e-08	Y	NA	NA
Alcohol consumption	cg06088069	JDP2	-0.000233297	8.60508e-08	Y	NA	NA
Alcohol consumption	cg20871826	CAMKK1	0.000211394	1.04434e-07	Y	NA	NA
Smoking	cg05575921	AHRR	-0.294868	1.4775e-40	N	-0.190957	30
Smoking	cg21566642	-	-0.170232	4.93683e-32	N	-0.190636	19
Smoking	cg01940273	-	-0.123345	9.47875e-29	N	-0.106943	22
Smoking	cg14391737	PRSS23	-0.151749	4.86658e-27	Y	NA	NA
Smoking	cg03636183	F2RL3	-0.132335	1.09483e-24	N	-0.132181	19
Smoking	cg23771366	PRSS23	-0.0714012	2.8204e-19	N	-0.0552666	14
Smoking	cg26703534	AHRR	-0.0718376	8.96094e-19	N	-0.0755108	15
Smoking	cg21911711	F2RL3	-0.101035	8.47277e-18	Y	NA	NA
Smoking	cg17739917	RARA	-0.116246	1.12611e-15	Y	NA	NA
Smoking	cg19572487	RARA	-0.0846009	2.09117e-15	N	-0.038575	17
Smoking	cg25189904	GNG12	-0.136456	2.30449e-15	N	-0.0499135	21
Smoking	cg16841366	-	-0.103952	3.48215e-14	Y	NA	NA
Smoking	cg25001882	-	-0.0453964	5.40257e-14	Y	NA	NA
Smoking	cg03329539	-	-0.0842291	8.04157e-14	N	-0.04415	15
Smoking	cg23576855	AHRR	-0.212623	1.03549e-13	N	-0.1458	12
Smoking	cg18110140	-	-0.103267	1.08612e-13	Y	NA	NA
Smoking	cg09935388	GFI1	-0.185343	1.19326e-13	N	-0.0758095	19
Smoking	cg05086879	MGAT3	-0.0889916	2.8942e-13	Y	NA	NA
Smoking	cg15187398	MOBKL2A	-0.0702781	6.56933e-13	N	-0.0286	11
Smoking	cg22812571	-	-0.0927357	1.68322e-12	Y	NA	NA
Smoking	cg11660018	PRSS23	-0.0577089	7.90306e-12	N	-0.0381516	18
Smoking	cg26271591	NFE2L2	-0.0699506	1.79786e-11	N	-0.0316	10
Smoking	cg21611682	LRP5	-0.0617684	2.7961e-11	N	-0.0258249	15
Smoking	cg02583484	HNRNPA1	-0.0421623	3.45089e-11	N	-0.026	15
Smoking	cg09945032	-	-0.0422846	8.34249e-11	Y	NA	NA
Smoking	cg23161492	ANPEP	-0.0582068	1.23729e-10	N	-0.0403	12
Smoking	cg00045592	SLAMF7	-0.0842222	2.09589e-10	Y	NA	NA
Smoking	cg21161138	AHRR	-0.097991	3.75914e-10	N	-0.053	18
Smoking	cg04414766	-	0.12573	5.53457e-10	Y	NA	NA
Smoking	cg06421013	SLC24A3	-0.0791448	1.12886e-09	Y	NA	NA
Smoking	cg06644428	-	-0.0725872	1.18239e-09	N	-0.04	16
Smoking	cg09338374	-	0.0592425	1.95528e-09	Y	NA	NA
Smoking	cg07986378	ETV6	-0.0639974	2.44145e-09	N	-0.029	9
Smoking	cg07069636	-	-0.0433912	8.63214e-09	N	-0.0174	9
Smoking	cg00475490	PRSS23	-0.0301811	1.04298e-08	Y	NA	NA
Smoking	cg19965693	IFIH1	-0.0643217	1.15292e-08	Y	NA	NA
Smoking	cg10691866	TPST1	-0.0745043	1.30525e-08	N	-0.0305	10
Smoking	cg17287155	AHRR	-0.0337222	1.50789e-08	N	-0.0268	10
Smoking	cg11866539	MGAT5	0.047217	1.82679e-08	Y	NA	NA
Smoking	cg25305703	-	-0.068978	2.45515e-08	N	-0.035	9
Smoking	cg01901332	ARRB1	-0.0647428	2.46781e-08	N	-0.0300714	11
Smoking	cg25949550	CNTNAP2	-0.0220761	2.78522e-08	N	-0.0199131	17
Smoking	cg12956751	ALPP	-0.0365569	2.93261e-08	Y	NA	NA
Smoking	cg15342087	-	-0.0316618	3.11439e-08	N	-0.0316888	18
Smoking	cg07741821	KIAA0087	-0.0597879	3.45507e-08	Y	NA	NA
Smoking	cg23337648	CELF1	-0.0403841	3.81504e-08	Y	NA	NA
Smoking	cg12075928	PTK2	-0.0602062	4.56289e-08	N	-0.0329234	13
Smoking	cg10012530	HS6ST1	-0.0362424	4.56831e-08	N	-0.0106	4
Smoking	cg13633560	LRRC32	-0.0597818	4.68248e-08	N	-0.0153	5
Smoking	cg05934812	AHRR	-0.0563556	4.68348e-08	Y	NA	NA
Smoking	cg23110422	ETS2	-0.043817	4.83159e-08	N	-0.0214	7
Smoking	cg10788371	LRRC32	-0.0455867	5.53605e-08	N	-0.0180388	9
Survival Model 1	cg25864218	PAQR3	-2.53892	1.03773e-09	Y	NA	NA
Survival Model 1	cg12151015	MYBPC1	0.109745	7.51215e-09	Y	NA	NA
Survival Model 1	cg07377396	DNAH11	0.489122	3.39069e-08	Y	NA	NA
Survival Model 1	cg15036595	-	-0.155322	5.99645e-08	Y	NA	NA
Survival Model 1	cg03093995	DNAJC25-GNG10	1.20983	6.50889e-08	Y	NA	NA
Survival Model 1	cg17679548	-	-0.458153	7.11436e-08	Y	NA	NA
Survival Model 1	cg18236982	-	-0.152918	1.26925e-07	Y	NA	NA
Survival Model 1	cg00338391	-	0.759409	1.28488e-07	Y	NA	NA
Survival Model 1	cg11337053	SIPA1L2	-0.154771	1.50476e-07	Y	NA	NA
Survival Model 1	cg09853393	-	-0.0966429	1.73087e-07	Y	NA	NA
Survival Model 1	cg14504586	MED27	-0.637351	1.81335e-07	Y	NA	NA
Survival Model 1	cg19019403	-	-0.241987	1.95997e-07	Y	NA	NA
Survival Model 1	cg02927174	TRPS1	1.01306	2.29652e-07	Y	NA	NA
Survival Model 1	cg20046119	ZNF251	0.149502	2.30775e-07	Y	NA	NA
Survival Model 1	cg13071729	NAV1	0.270499	2.31143e-07	Y	NA	NA
Survival Model 2	cg13071729	NAV1	0.293601	1.23954e-07	Y	NA	NA
Survival Model 2	cg05278651	-	-0.111786	2.24208e-07	Y	NA	NA
Survival Model 2	cg18236982	-	-0.158159	1.13355e-07	Y	NA	NA
Survival Model 2	cg04444399	-	-0.311264	9.01871e-08	Y	NA	NA
Survival Model 2	cg15036595	-	-0.159676	3.72189e-08	Y	NA	NA
Survival Model 2	cg19019403	-	-0.241246	1.57429e-07	Y	NA	NA
Survival Model 2	cg12151015	MYBPC1	0.107543	2.58893e-08	Y	NA	NA
Survival Model 2	cg13987792	-	-0.233281	2.07616e-07	Y	NA	NA
Survival Model 2	cg22769651	-	-0.488522	1.70074e-07	Y	NA	NA
Survival Model 2	cg08204867	GRIN2A	-0.159351	2.87327e-08	Y	NA	NA
Survival Model 2	cg17679548	-	-0.475811	7.8617e-08	Y	NA	NA
Survival Model 2	cg27551718	-	-0.139956	1.98799e-08	Y	NA	NA
Survival Model 2	cg01555270	ATP5SL	-1.23862	2.22672e-07	Y	NA	NA
Survival Model 2	cg15334209	-	-0.251385	2.00186e-07	Y	NA	NA
Survival Model 2	cg18604947	-	0.160887	2.98537e-08	Y	NA	NA
Survival Model 2	cg25864218	PAQR3	-2.45209	1.21753e-08	Y	NA	NA
Survival Model 2	cg26269613	IL15	0.67202	5.33985e-08	Y	NA	NA
Survival Model 2	cg11588423	GABBR1	-0.198156	1.27544e-07	Y	NA	NA
Survival Model 2	cg00338391	-	0.750355	1.20549e-07	Y	NA	NA
Survival Model 2	cg07377396	DNAH11	0.46425	2.25928e-07	Y	NA	NA
Survival Model 2	cg20046119	ZNF251	0.152507	1.73011e-07	Y	NA	NA
Survival Model 2	cg03093995	DNAJC25	1.19049	6.12897e-08	Y	NA	NA
Survival Model 2	cg09853393	-	-0.106548	2.12344e-07	Y	NA	NA
